# Benchmarking Statistical Methods for Differential Composition Analysis in Population-Scale Single-Cell Data

**DOI:** 10.64898/2026.11.04.764099

**Authors:** Weiwei Wu, Mengyu He, Yi-Juan Hu, Chang Su

## Abstract

Population-scale single-cell RNA sequencing (scRNA-seq) data capture cellular composition across cohorts ranging from several dozens to thousands of individuals, enabling the detection of cell-type composition differences between conditions. These differences reveal cellular shifts in disease pathogenesis and suggest potential targets for therapeutic intervention. However, differential composition analysis in scRNA-seq data is challenged by the unique features of cell count data, such as compositionality, prevalence of zeros, overdispersion, and confounding by technical and biological covariates. While this analysis is routinely performed, no study has yet systematically evaluated existing methods. Here, we benchmarked 12 methods for differential composition analysis using three population-scale scRNA-seq datasets with diverse and representative characteristics. Analyses of real data revealed low agreement across methods, while permutations and simulations based on the real data demonstrated excessive false discoveries for most methods. Overall, LOCOM emerged as the top-performing method that controls false discovery rate while maintaining good statistical power, followed by ANCOM-BC and linear regression with centered-log-ratio transformation. Integrating evidence from real-data analyses and data-informed permutation and simulation experiments, we provide practical guidance tailored to common real-world challenges in differential composition analysis.
