## Supplementary File 1 for "Benchmarking Statistical Methods for Differential Composition Analysis in Population-Scale Single-Cell Data"

### Sheet: supp
	Data Information				Differnetial Composition Analysis					Publication Information
Source (Study/Data Name)	Disease	Sample Type	Sample Size	Number of Cells	Analysis Performed	Analysis Type	Trait	Input Data	Method (clustering-based)	Study Title	Journal	Published Date	Link
Sun et al. 2023 (ROSMAP)	AD	brain	725	22.5k	✓	clustering-based	1) brain regions (6 rigions) 2) phenotypic variables (Sex (binary), AD pathology (binary), age, postmortem interval (PMI)	relative abundance	Wilcoxon	Single-nucleus multiregion transcriptomic analysis of brain vasculature in Alzheimer’s disease	Nature Neuroscience	2023-06-01	https://www.nature.com/articles/s41593-023-01334-3
Mathys et al. 2023 (ROSMAP)	AD	brain	427	2300.0k	✓	clustering-based	1) AD progression (four groups) 2) high versus low cognitive resilience (binary) 3) AD pathology, cognition, and cognitive resilience (continuous) 4) cognition group (binary)	relative abundance	1) Kruskal-Wallis test 2) Mann-Whitney test 3) quasi-binomial regression 4) quasi-binomial regression	Single-cell atlas reveals correlates of high cognitive function, dementia, and resilience to Alzheimer’s disease pathology	Cell	2023-09-01	https://www.cell.com/cell/fulltext/S0092-8674(23)00973-X
Fujita et al. 2024 (ROSMAP)	AD	brain	424	1509.6k	✓	clustering-based	AD-related traits	relative abundance (square root)	linear regression + causal modeling	Cell subtype-specific effects of genetic variation in the Alzheimer’s disease brain	Nature Genetics	2024-03-21	https://www.nature.com/articles/s41588-024-01685-y
Green et al. 2024 (ROSMAP)	AD	brain	437	1649.7k	✓	clustering-based	genotypes	relative abundance (square root)	linear regression (PLINK)	Cellular communities reveal trajectories of brain ageing and Alzheimer’s disease	Nature	2024-08-28	https://www.nature.com/articles/s41586-024-07871-6
Emani et al. 2024 (PsychENCODE)	-	brain	388	2800.0k	×	-	-	-	-	Single-cell genomics and regulatory networks for 388 human brains	Science	2024-05-24	https://www.science.org/doi/10.1126/science.adi5199
Green et al. 2025	alcohol use disorder (AUD)	brain	143	1100.0k	✓	clustering-based	ADU status	relative abundance	ANOVA	Integrated single-cell multiomic profiling of caudate nucleus suggests key mechanisms in alcohol use disorder	Nature Communications	2025-10-13	https://www.nature.com/articles/s41467-025-64136-0
Johansen et al. 2023	intractable epilepsy and/or tumor	brain	75	400.0k	✓	clustering-based	1) for 75 individuals: demographic metadata, brain region, or donor medical conditions 2) 45 individuals undergoing epilepsy surgery in MTG: tissue types	relative abundance	linear regression	Interindividual variation in human cortical cell type abundance and expression	Science	2023-10-01	https://www.science.org/doi/10.1126/science.adf2359
Hwang et al. 2025	post-traumatic stress disorder	brain	111	935.4k	✓	clustering-based	disease groups	count	scCODA	Single-cell transcriptomic and chromatin dynamics of the human brain in PTSD	Nature	2025-06-18	https://www.nature.com/articles/s41586-025-09083-y
Wälchli et al. 2024	vascular-dependent central nervous system pathologies	brain	117	606.4k	✓	clustering-based	fetal, adult/control and pathological brain	count, relative abundance	initial: scCODA validation: 1) tascCODA 2) Dirichlet regression 3) propeller	Single-cell atlas of the human brain vasculature across development, adulthood and disease	Nature	2024-07-10	https://www.nature.com/articles/s41586-024-07493-y
Reed et al. 2024	-	breast	55	801.4k	✓	clustering free (Milo)	cohort groups, age (continuous), parity	-	-	A single-cell atlas enables mapping of homeostatic cellular shifts in the adult human breast	Nature Genetics	2024-03-28	https://www.nature.com/articles/s41588-024-01688-9
Xiao et al. 2025	bacterial pneumonia	BALF	74	444.1k	✓	clustering-based	clinical groups (3 groups)	relative abundance	Kruskal-Wallis test	A pan-immune panorama of bacterial pneumonia revealed by a large-scale single-cell transcriptome atlas	Signal Transduction and Targeted Therapy	2025-01-06	https://www.nature.com/articles/s41392-024-02093-8
Liu et al. 2024	nasopharyngeal carcinoma	biopsy, blood	77	343.8k	✓	clustering-based	different tumour regions	relative abundance	student t-test	Single-cell and spatial transcriptome analyses reveal tertiary lymphoid structures linked to tumour progression and immunotherapy response in nasopharyngeal carcinoma	Nature Communications	2024-09-04	https://www.nature.com/articles/s41467-024-52153-4
Mumme et al. 2025 (PedSCAtlas)	pediatric acute leukemia	bone marrow	82	231.9k	× (barplot)	-	different leukemias	-	-	Identification of leukemia-enriched signature through the development of a comprehensive pediatric single-cell atlas	Nature Communications	2025-05-02	https://www.nature.com/articles/s41467-025-59362-5
Schmiedel et al. 2022	-	CD4+ T cells	89	735.0k	×	-	-	-	-	Single-cell eQTL analysis of activated T cell subsets reveals activation and cell type–dependent effects of disease-risk variants	Science Immunology	2022-02-25	https://www.science.org/doi/10.1126/sciimmunol.abm2508
Becker et al. 2022	colorectal cancer	colon	81	447.8k	✓	clustering-based, clustering-free (Milo)	disease states (4 groups)	relative abundance	Wilcoxon	Single-cell analyses define a continuum of cell state and composition changes in the malignant transformation of polyps to colorectal cancer	Nature Genetics	2022-06-20	https://www.nature.com/articles/s41588-022-01088-x
Kong et al. 2025	Crohn’s disease, inflammatory bowel disease	colon or Ileum	61	347.0k	✓	clustering-based	1) disease groups (3 groups) 2) paired disease group	relative abundance	1) Dirichlet regression (DirichletReg) 2) Bayesian glm (brms)	Single-cell and spatial transcriptomics of stricturing Crohn’s disease highlights a fibrosis-associated network	Nature Genetics	2025-06-25	https://www.nature.com/articles/s41588-025-02225-y
Marečková et al. 2024 (HECA)	endometriosis	endometrium	63	313.5k	× (barplot)	-	menstrual phase	-	-	An integrated single-cell reference atlas of the human endometrium	Nature Genetics	2024-08-28	https://www.nature.com/articles/s41588-024-01873-w
Natri et al. 2024	interstitial lung disease	lung	114	475.0k	×	-	-			Cell-type-specific and disease-associated expression quantitative trait loci in the human lung	Nature Genetics	2024-03-28	https://www.nature.com/articles/s41588-024-01702-0#Sec8
Yazar al. 2022 (OneK1K)	autoimmune disease	PBMC	982	1267.8k	✓	clustering-based	genotypes	relative abundance	linear regression (PLINK)	Single-cell eQTL mapping identifies cell type–specific genetic control of autoimmune disease	Science	2022-08-01	https://pmc.ncbi.nlm.nih.gov/articles/PMC9297655/
Tian et al. 2024	-	PBMC	474	1000.0k	×	-	-	-	-	Single-cell RNA sequencing of peripheral blood links cell-type-specific regulation of splicing to autoimmune and inflammatory diseases	Nature Genetics	2024-12-03	https://www.nature.com/articles/s41588-024-02019-8
Cuomo et al. 2025 (TenK10K)	-	PBMC	1925	5000.0k	✓	clustering-free (GeNA)	genotypes	-	-	Impact of Rare and Common Genetic Variation on Cell Type-Specific Gene Expression	medRXiv	2025-03-21	https://www.medrxiv.org/content/10.1101/2025.03.20.25324352v1
Stephenson et al. 2021	COVID-19	PBMC	130	780.0k	✓	clustering-based, clustering-free (Cydar)	1) COVID-19 severity (5 groups), symptom onset, COVID-19 vs healthy 2) five clinical factors + two technical factors 3) severity groups based on the protein data alone	count	1) negative binomial glm (edgeR) 2) Poisson glmm 3) negative binomial glm (edgeR)	Single-cell multi-omics analysis of the immune response in COVID-19	Nature Medicine	2021-04-20	https://www.nature.com/articles/s41591-021-01329-2
Aher et al. 2022	COVID-19	PBMC	140	836.1k	✓	clustering-based	1) COVID-19 severity (5 groups) 2) patient characteristics/clinical variables	count, relative abundance	1) negative binomial glm (edgeR) 2) ANOVA	A blood atlas of COVID-19 defines hallmarks of disease severity and specificity	Cell	2022-03-03	https://www.cell.com/cell/fulltext/S0092-8674(22)00070-8?_returnURL=https%3A%2F%2Flinkinghub.elsevier.com%2Fretrieve%2Fpii%2FS0092867422000708%3Fshowall%3Dtrue#figs2
Edahiro et al. 2023	COVID-19	PBMC	148	895.0k	✓	clustering-free (Milo)	COVID-19 versus healthy controls or moderate COVID-19 versus severe COVID-19	-	-	Single-cell analyses and host genetics highlight the role of innate immune cells in COVID-19 severity	Nature Genetics	2023-04-01	https://www.nature.com/articles/s41588-023-01375-1
Edahiro et al. 2025 (OASIS)	COVID-19	PBMC	235	1500.0k	✓	clustering-based, clustering-free (Milo)	1) LOY-high vs LOY-low 2) 26 gut bacterial abundance (healthy) vs cell type proportion	relative abundance	1) Wilcoxon 2) linear regression	Deciphering state-dependent immune features from multi-layer omics data at single-cell resolution	Nature Genetics	2025-07-28	https://www.nature.com/articles/s41588-025-02266-3
Ren et al. 2021	COVID-19	PBMC, BALF	284	1460.0k	✓	clustering-based	disease severity, disease progression stage, sex and age	relative abundance	Wilcoxon, ANOVA	COVID-19 immune features revealed by a large-scale single-cell transcriptome atlas	Cell	2021-04-01	https://www.cell.com/cell/fulltext/S0092-8674(21)00148-3?_returnURL=https%3A%2F%2Flinkinghub.elsevier.com%2Fretrieve%2Fpii%2FS0092867421001483%3Fshowall%3Dtrue
Zhang et al. 2025 (300BCG vaccination cohort)	healthy after BCG vaccination	PBMC	152	186.3k	×	-	-	-	-	Unveiling genetic signatures of immune response in immune-related diseases through single-cell eQTL analysis across diverse conditions	Nature Communications	2025-08-04	https://www.nature.com/articles/s41467-025-61192-4
Oelen et al. 2022 (1M-scBloodNL)	three pathogen exposure	PBMC	120	1300.0k	×	-	-	-	-	Single-cell RNA-sequencing of peripheral blood mononuclear cells reveals widespread, context-specific gene expression regulation upon pathogenic exposure	Nature Communication	2022-06-07	https://www.nature.com/articles/s41467-022-30893-5
Perez et al. 2022	systemic lupus erythematosus	PMBC	261	1200.0k	✓	clustering-based	disease status	relative abundance	linear regression	Single-cell RNA-seq reveals cell type–specific molecular and genetic associations to lupus	Science	2022-08-01	https://www.science.org/doi/10.1126/science.abf1970
Nathan et al. 2022	-	unstimulated T cells	259	500.0k	×	-	-	-	-	Single-cell eQTL models reveal dynamic T cell state dependence of disease loci	Nature	2022-05-11	https://www.nature.com/articles/s41586-022-04713-1
